# Developmental PBDE exposure impairs histamine release from mast cells by altering granule maturation and calcium signaling in adult male and female mice

**DOI:** 10.1101/2025.06.28.661534

**Authors:** Jared Franges, Lauren Malinowski, Chathuri De Alwis, Taylor Doolittle, Hannahlee Dixon, Yang Tang, Helen Watson, Jasmine Peace, Dereje Jima, Leslie Sombers, Gregory McCarthy, Heather Patisaul, Heather M. Stapleton, Natalia Duque-Wilckens

## Abstract

Polybrominated diphenyl ethers (PBDEs) are synthetic flame retardants once widely used in furniture, electronics, and other consumer products. Although phased out in the early 2000s, their persistence and recycling into new materials have led to continued environmental contamination and widespread human exposure —particularly through diet and indoor dust. Developing individuals face the highest exposure due to placental transfer, breastfeeding, and behavior, and are especially vulnerable to long-term effects. While developmental PBDE exposure has been linked to neurobehavioral, endocrine, and metabolic disruptions, effects on the immune system remain underexplored. To address this, we focused on mast cells—long-lived, tissue-resident innate immune cells enriched at barrier surfaces and perivascular sites throughout the body, including the brain. Their strategic positioning, broad receptor repertoire, and ability to rapidly release bioactive mediators suggest a key role in mediating multisystemic effects of developmental exposures. Here we show that maternal exposure to ∼87 μg/kg/day of PBDE throughout pregnancy and lactation—a dose aligned with the lower end known to affect metabolic and neurobehavioral outcomes in preclinical models—leads to persistent dysfunction in mast cell mediator release in adult male and female offspring. This was evidenced by blunted anaphylaxis-associated hypothermia and plasma histamine release *in vivo*. These deficits were not due to changes in tissue-resident mast cell numbers, but rather to an impaired capacity to sustain histamine release over time. In vitro studies of mast cells derived from adult bone marrow revealed that histamine synthesis was intact, but granule maturation and stimulus-induced calcium mobilization were disrupted, in association with downregulation of genes such as IGF2R, ITGA4, ITGB6, and NGFR. These results identify a novel mechanism by which developmental PBDE exposure impairs mast cell function, with implications for broader immune and physiological dysfunctions.

This is particularly concerning for developing individuals, who not only accumulate the highest levels via placental transfer, breastfeeding, and behavioral factors, but are also especially vulnerable to long-term effects. Despite well-documented impacts of developmental PBDE exposure on neurobehavioral, endocrine, and metabolic systems, the effects on the immune system remain comparatively underexplored. To begin addressing this gap, we focused on mast cells—innate immune cells well-positioned to contribute to the multisystemic effects of developmental exposures. Mast cells are long-lived, tissue-resident cells enriched at barrier surfaces and perivascular sites throughout the body, including the brain. Their widespread distribution, extensive receptor repertoire, and unique ability to store and rapidly release bioactive mediators from cytoplasmic granules position them as key modulators of immune, endocrine, and nervous system function. Using oral exposure to two doses of a PBDE mixture throughout pregnancy and lactation in mice, here we show that maternal exposure to ∼87 μg/kg/day—aligned with the lower end of doses known to affect metabolic and neurobehavioral outcomes in preclinical models, and within 10-fold of levels measured in human serum and placenta—leads to persistent dysfunction in mast cell mediator release in adult male and female offspring. This was evidenced by blunted anaphylaxis-associated hypothermia and plasma histamine release *in vivo*. These deficits were not due to changes in tissue-resident mast cell numbers, but rather to an impaired capacity to sustain histamine release over time. Studies in bone marrow–derived mast cells (BMMCs) revealed that histamine synthesis was intact, but granule maturation and stimulus-induced calcium mobilization were disrupted, in association with downregulation of genes such as IGF2R, ITGA4, ITGB6, and NGFR. Given that the bone marrow is the primary postnatal source of mast cells, these findings suggest that PBDEs induce lasting reprogramming at the level of hematopoietic progenitors—with broad implications not only for mast cell function across tissues, but potentially for other immune cell lineages as well. In sum, this study provides the first evidence that developmental exposure to PBDEs induces long-lasting impairments in mast cell functions, suggesting a previously unrecognized mechanism by which early-life exposure to environmental toxicants could contribute to persistent physiological and behavioral dysfunctions
