## Supplementary tables for "Developmental PBDE exposure impairs histamine release from mast cells by altering granule maturation and calcium signaling in adult male and female mice": Supplementary table 3. top_50_concordant_genes_for_IPA.csv

gene	external_gene_name_female	log2FoldChange_female	padj_female	log2FoldChange_male	padj_male
ENSMUSG00000063171	Rps4l	1.686542855	1.94E-62	1.266325562	2.38E-20
ENSMUSG00000033542	Arhgef5	1.345560279	2.53E-113	1.461902609	1.44E-21
ENSMUSG00000108190	Gm44731	1.264050411	1.56E-27	1.326988472	1.42E-08
ENSMUSG00000018470	Kcnab3	1.088677757	5.87E-41	1.228387729	1.70E-08
ENSMUSG00000074521	Zfp1003	1.236698654	2.49E-48	1.041993087	1.42E-10
ENSMUSG00000097789	Ctxnd1	1.016959205	2.57E-16	1.045498555	6.63E-05
ENSMUSG00000052512	Nav2	0.405058661	0.037215345	1.575509553	1.65E-19
ENSMUSG00000062542	Syt9	0.526225993	4.62E-05	1.153029506	1.02E-11
ENSMUSG00000010461	Eya4	0.709754869	1.00E-05	0.835200722	6.02E-08
ENSMUSG00000016382	Pls3	0.743667542	7.00E-17	0.796149019	0.006296838
ENSMUSG00000029245	Epha5	0.783416387	8.92E-18	0.732483286	0.001690462
ENSMUSG00000032076	Cadm1	1.114288054	1.25E-82	0.378334362	0.001325462
ENSMUSG00000032782	Cntrob	0.584209803	5.06E-18	0.890657769	1.96E-05
ENSMUSG00000086391	1700042O10Rik	0.598400882	1.39E-06	0.841782477	0.003849709
ENSMUSG00000056870	Gulp1	0.361066716	0.008558285	1.021208488	0.000501341
ENSMUSG00000083671	Gm14304	0.461579501	3.75E-09	0.858062552	4.52E-06
ENSMUSG00000035936	Aldh5a1	0.790493407	1.16E-14	0.515615979	0.018479768
ENSMUSG00000015619	Gata3	0.51798008	5.96E-13	0.771880038	3.21E-26
ENSMUSG00000074805	Il1bos	0.868498491	1.83E-32	0.41812416	0.000750138
ENSMUSG00000072568	Lratd2	0.184027734	0.035687526	1.100895679	7.09E-57
ENSMUSG00000026109	Tmeff2	0.282111582	4.44E-05	0.92090716	4.00E-19
ENSMUSG00000064360	mt-Nd3	0.384990484	0.000785743	0.739890553	0.004337699
ENSMUSG00000052392	Acot4	0.547671316	5.75E-06	0.56033476	0.011859523
ENSMUSG00000005883	Spo11	0.441707426	6.21E-06	0.593816173	0.005984507
ENSMUSG00000082676	Gm11843	0.327680185	0.002591622	0.695294619	0.00488742
ENSMUSG00000063354	Slc39a4	0.451627251	2.54E-08	0.568984557	1.33E-15
ENSMUSG00000072589	Gm10371	0.42186522	1.80E-05	0.57493839	0.028875764
ENSMUSG00000120250	2010004M13Rik	0.408509899	0.009757753	0.509466271	0.026267283
ENSMUSG00000051790	Nlgn2	0.275788614	0.000217791	0.620669142	8.80E-15
ENSMUSG00000063450	Syne2	0.396048185	0.013694468	0.484523737	0.010271257
ENSMUSG00000065947	mt-Nd4l	0.271802852	0.016531738	0.606992136	0.002593379
ENSMUSG00000028944	Prkag2	0.237559848	0.039323235	0.63903929	0.023685456
ENSMUSG00000005413	Hmox1	0.22980618	0.021463618	0.618285839	0.000742502
ENSMUSG00000032554	Trf	0.233739655	0.019768432	0.596356847	1.36E-07
ENSMUSG00000022231	Sema5a	0.426734567	0.000348165	0.40130267	0.037233206
ENSMUSG00000110631	Gm42047	0.40394198	0.048308703	0.411163746	0.041595207
ENSMUSG00000090093	Gm14399	0.282386338	0.007093781	0.485511285	0.004070979
ENSMUSG00000049119	Fam110b	0.315317344	2.85E-06	0.424491378	0.011554837
ENSMUSG00000039633	Lonrf1	0.294189701	4.21E-18	0.441491867	0.000108119
ENSMUSG00000025213	Kazald1	0.221411662	0.007020798	0.477451688	0.0145776
ENSMUSG00000053907	Mat2a	0.20033906	0.003336651	0.489579317	4.48E-06
ENSMUSG00000078877	Gm14295	0.256728839	0.011910792	0.390730036	0.025365758
ENSMUSG00000049184	Purg	0.30798685	6.07E-05	0.327405622	0.02944135
ENSMUSG00000117924	Tmem223	0.303974912	0.00117928	0.328348055	2.85E-06
ENSMUSG00000061778	Mospd2	0.185367424	1.74E-05	0.439607118	4.70E-12
ENSMUSG00000018378	Cuedc1	0.211149454	0.046089982	0.412335845	0.000100571
ENSMUSG00000027858	Tspan2	0.180548033	0.01844323	0.43220572	0.027058406
ENSMUSG00000029009	Mthfr	0.20898685	0.021873361	0.402199899	0.00528425
ENSMUSG00000032558	Nphp3	0.458511009	1.04E-20	0.143793246	0.02091038
ENSMUSG00000025491	Ifitm1	0.104990556	0.029589582	0.489243526	4.12E-09
