## Supplementary tables for "Developmental PBDE exposure impairs histamine release from mast cells by altering granule maturation and calcium signaling in adult male and female mice": Supplementary table 4. top_50_concordant_genes_for_IPA.csv

Gene	log2FC	pvalue
Mrgprb1	-2.068698381	5.59E-04
Slc15a2	-1.689191587	5.99E-251
Xlr3b	1.632460762	1.85E-216
Mab21l2	-1.480016309	0.005916272
Cebpa	-1.47375599	9.90E-15
Chst8	-1.348638666	9.13E-04
Zfp326	-1.244507348	4.80E-04
Adamts15	1.17142616	8.45E-09
Bank1	-1.151961085	3.52E-04
Atp9a	1.148325479	0
Panx2	1.012863794	0.002783081
Pcdh7	-0.973538223	1.76E-04
F13a1	-0.947893837	1.15E-06
Kcnq1	-0.904048619	2.30E-04
Hck	-0.867114909	0.002090819
Cntnap2	-0.854701543	5.26E-07
Lyz2	-0.815576392	5.26E-08
Htra3	-0.808184515	3.24E-14
Itgb2	-0.794049868	1.12E-10
Smoc2	-0.790234414	2.51E-05
Trdv4	0.763563729	0.004570556
Gm47675	-0.753235847	2.93E-05
Hoxc6	0.664046407	3.93E-09
Lrrc7	-0.662027302	1.87E-05
Btbd3	-0.635108751	1.27E-05
Myo7a	-0.591909204	1.54E-132
Apol9b	0.590880269	0.002459242
Nr3c2	-0.56289479	0.001638211
2900026A02Rik	0.532583117	1.06E-07
Plxnc1	-0.519866667	0.004703229
Pkib	0.515161933	2.56E-05
Rnf150	0.502924838	1.37E-04
Serpinb2	-0.496104353	2.34E-08
Tgm5	-0.491867642	0.003215035
Bpifc	-0.476730964	1.62E-04
Actr3b	0.47201777	2.89E-37
Smpx	-0.469427944	2.33E-16
Ccdc92b	-0.454750395	3.06E-24
Slc6a9	0.454679295	8.55E-04
Fkbp9	-0.454474661	4.13E-08
Pla2g7	-0.444191881	1.84E-35
Lrrtm1	-0.437878132	2.33E-04
Lipo3	-0.437804357	1.72E-45
Apol7e	0.435069259	7.08E-04
Gm26520	-0.428084684	0.005647808
Fam135a	-0.426031284	3.25E-18
Me1	0.422109627	5.89E-13
Kalrn	-0.41281259	0.005610879
Smim40	-0.405772114	6.74E-23
Sorl1	0.405467011	1.99E-06
